# Genomics of the “tumorigenes” clade of the family *Rhizobiaceae* and description of *Rhizobium rhododendri* sp. nov.

**DOI:** 10.1101/2023.01.02.522471

**Authors:** Nemanja Kuzmanović, George C. diCenzo, Boyke Bunk, Cathrin Spröer, Anja Frühling, Meina Neumann-Schaal, Jörg Overmann, Kornelia Smalla

**Affiliations:** Julius Kühn-Institut (JKI), Federal Research Centre for Cultivated Plants, Institute for Plant Protection in Horticulture and Urban Green, Braunschweig, Germany; Department of Biology, Queen’s University, Kingston, Ontario, Canada; Leibniz Institute DSMZ-German Collection of Microorganisms and Cell Cultures, Braunschweig, Germany; Microbiology, Technical University of Braunschweig, Germany; Julius Kühn-Institut (JKI), Federal Research Centre for Cultivated Plants, Institute for Epidemiology and Pathogen Diagnostics, Braunschweig, Germany

**Keywords:** crown gall, rhododendron, blackberry, taxonomy, genomics, pan-genome analysis

## Abstract

Tumorigenic members of the family *Rhizobiaceae*, known as agrobacteria, are responsible for crown and cane gall diseases of various agricultural crops worldwide. Tumorigenic agrobacteria are commonly found in the genera *Agrobacterium*, *Allorhizobium*, and *Rhizobium*. In this study, we analyzed a distinct “tumorigenes” clade of the genus *Rhizobium*, which includes the tumorigenic species *Rhizobium tumorigenes*, as well as strains causing crown gall disease on rhododendron. Here, high quality, closed genomes of representatives of the “tumorigenes” clade were generated, followed by comparative genomic and phylogenomic analyses. Additionally, phenotypic characteristics of representatives of the “tumorigenes” clade were analyzed. Our results showed that the tumorigenic strains isolated from rhododendron represent a novel species of the genus *Rhizobium* for which the name *Rhizobium rhododendri* sp. nov. is proposed. This species also includes additional strains originating from blueberry and Himalayan blackberry in USA, whose genome sequences were retrieved from GenBank. Both *R. tumorigenes* and *R. rhododendri* contain multipartite genomes, including a chromosome, putative chromids, and megaplasmids. Synteny and phylogenetic analyses indicated that a large putative chromid of *R. rhododendri* resulted from the cointegration of an ancestral megaplasmid and two putative chromids, following its divergence from *R. tumorigenes*. Moreover, gene clusters specific for both species of the “tumorigenes” clade were identified, and their biological functions and roles in ecological diversification of *R. rhododendri* and *R. tumorigenes* were predicted and discussed.
