## Supplementary material for "Genomics of the “tumorigenes” clade of the family *Rhizobiaceae* and description of *Rhizobium rhododendri* sp. nov.": Table A1

### Sheet: Table S1
Table A1 List of strains and GenBank/ENA/DDBJ accession numbers for their nucleotide sequences used in this study.
No.	Species	Accession Number
1	Agrobacterium larrymoorei AF3.10T	JADW00000000.1
2	Agrobacterium radiobacter CFBP 5522T	LMVJ00000000.1
3	Agrobacterium rubi TR3T	BBJU00000000.1
4	Allorhizobium oryziradicis N19T	MKIM00000000.1
5	Allorhizobium undicola ORS 992T	JHXQ00000000.1
6	Allorhizobium vitis K309T	LMVL00000000.2
7	"Ciceribacter ferrooxidans" F8825T	SDVB00000000.1
8	Ciceribacter lividus DSM 25528T	QPIX00000000.1
9	Ciceribacter thiooxidans F43BT	NZ_CP059896.1-NZ_CP059897.1
10	Endobacterium cereale RZME27T	WIXI00000000.1
11	Endobacterium yantingense CCTCC AB 2014007T	Ga0196656
12	Ensifer adhaerens Casida AT	CP015880.1-CP015882.1
13	Ensifer morelensis Lc04T	JABEKT000000000.1
14	Ensifer sesbaniae CCBAU 65729T	JABEKU000000000.1
15	Gellertiella hungarica DSM 29853T	Ga0373349
16	Georhizobium profundi WS11T	CP032509.1
17	Hoeflea marina DSM 16791T	QGTR00000000.1
18	Hoeflea olei JC234T	LQZT00000000.1
19	Hoeflea phototrophica DFL-43	ABIA00000000.3
20	Martelella endophytica YC6887T	CP010803.1
21	Martelella mediterranea DSM 17316T	AQWH00000000.1
22	Martelella mediterranea USBA-857	PVUG00000000.1
23	Mesorhizobium ciceri WSM1271T	CP002447.1, CP002448.1
24	Mesorhizobium huakuii 7653R	CP006581.2-CP006583.2
25	Mesorhizobium loti DSM 2626T	QGGH00000000.1
26	Mycoplana azooxidifex DSM 100211T	JACIEE000000000.1
27	Mycoplana dimorpha DSM 7138T	PZZZ00000000.1
28	"Mycoplana subbaraonis" JC85T	OBQD00000000.1
29	"Neopararhizobium haloflavum" XC0140T	NWUC00000000.1
30	Neorhizobium alkalisoli DSM 21826T	PVBN00000000.1
31	Neorhizobium galegae HAMBI 540T	HG938353.1, HG938354.1
32	Neorhizobium petrolearium DSM 26482T	Ga0196653
33	Onobrychidicola muellerharveyae TH2T	CP062231-CP062234
34	Pararhizobium arenae MIM27T	MOOY00000000.1
35	Pararhizobium giardinii H152T	KB902578-KB902767
36	Pararhizobium polonicum F5.1T	LGLV00000000.1
37	Peteryoungia aggregata DSM 1111T	Ga0196658
38	Peteryoungia ipomoeae shin9-1T	STGV00000000.1
39	"Peteryoungia rosettiformans" W3T	STGU00000000.1
40	Pseudorhizobium banfieldii NT-26T	FO082820.1-FO082822.1
41	Pseudorhizobium marinum R1-200B4T	JOKI00000000.1
42	Pseudorhizobium tarimense CCTCC AB 2011011T	Ga0196649
43	Rhizobium acidisoli FH23	NZ_CP034998.1-NZ_CP035002.1
44	Rhizobium aegyptiacum 950	LYPM00000000.1
45	Rhizobium aethiopicum HBR26T	NZ_FMAJ00000000.1
46	Rhizobium alamii LMG 24466T	Ga0197670
47	"Rhizobium album" NS-104T	QFBC00000000.1
48	Rhizobium altiplani BR 10423T	NZ_LNCD00000000.1
49	Rhizobium anhuiense CCBAU 23252T	RIBW00000000.1
50	Rhizobium bangladeshense BLR175T	JABDXG000000000.1
51	Rhizobium binae BLR195T	JABDXP000000000.1
52	Rhizobium changzhiense WYCCWR 11279T	JABFCQ000000000.1
53	Rhizobium chutanense C5T	NWSV00000000.1
54	"Rhizobium croatiense" 13TT	JAILYJ000000000.1
55	Rhizobium dioscoreae AB2/73	NZ_CP067071.1-NZ_CP067077.1
56	Rhizobium dioscoreae S-93T	BLAJ00000000.1
57	Rhizobium ecuadorense CNPSo 671T	LFIO01000001-LFIO01001891
58	Rhizobium esperanzae CNPSo 668T	MXPU00000000.1
59	Rhizobium etli CFN 42T	NC_007761.1-NC_007766.1, NC_004041.2
60	Rhizobium favelukesii LPU83T	NZ_HG916852.1-NZ_HG916855.1
61	Rhizobium freirei PRF 81T	NZ_AQHN00000000.1
62	Rhizobium gallicum R602spT	NZ_CP006877.1-NZ_CP006880.1
63	Rhizobium grahamii CCGE 502T	NZ_AEYE00000000.2
64	Rhizobium hainanense I66T	NZ_FMAC00000000.1
65	Rhizobium hidalgonense FH14T	NWSY00000000.1
66	"Rhizobium indicum" JKLM 12A2T	NZ_CP054021.1-NZ_CP054026.1
67	Rhizobium indigoferae CCBAU 71042T	JABFCO000000000.1
68	Rhizobium jaguaris CCGE525T	NZ_CP032694.1-NZ_CP032697.1
69	Rhizobium laguerreae FB206T	NZ_MRDM00000000.1
70	Rhizobium leguminosarum USDA 2370T	NZ_MRDL00000000.1
71	Rhizobium lentis BLR27T	JABDYH000000000.1
72	Rhizobium leucaenae USDA 9039T	NZ_AUFB00000000.1
73	Rhizobium lusitanum P1-7T	FMAF00000000.1
74	Rhizobium mesoamericanum DSM 28449T	Ga0196676
75	Rhizobium mesosinicum LMG 24135T	Ga0197323
76	Rhizobium metallidurans DSM 26575T	JACIDW000000000.1
77	Rhizobium miluonense HAMBI 2971T	FMAH00000000.1
78	Rhizobium mongolense USDA 1844T	NZ_ATTQ00000000.1
79	Rhizobium multihospitium CCBAU 83401T	NZ_FMAG00000000.1
80	Rhizobium phaseoli ATCC 14482T	RJJV00000000.1
81	Rhizobium pisi DSM 30132T	RJJT00000000.1
82	"Rhizobium redzepovicii" 18TT	JAILYH000000000.1
83	Rhizobium rhizogenes ATCC 11325T	NZ_BAYX00000000.1
84	Rhizobium rhododendri rho-6.2T
85	Rhizobium rhododendri rho-1.1	SCFJ00000000.1
86	Rhizobium rhododendri rho-13.1	SCFL00000000.1
87	Rhizobium rhododendri B209b/85	JAGHME000000000.1
88	Rhizobium rhododendri B21/90	NZ_CP072162.1-NZ_CP072166.1
89	Rhizobium rhododendri B230/85	NZ_CP072156.1-NZ_CP072161.1
90	Rhizobium rhododendri E27B/91	JAGHMD000000000.1
91	Rhizobium rhododendri K1/93	NZ_CP072146.1-NZ_CP072150.1
92	Rhizobium rhododendri K15/93	NZ_CP072151.1-NZ_CP072155.1
93	Rhizobium rhododendri L245/93	JAGHMC000000000.1
94	Rhizobium rhododendri L51/94	NZ_CP072141.1-NZ_CP072145.1
95	Rhizobium rhododendri L58/93	JAGHMB000000000.1
96	Rhizobium ruizarguesonis UPM1133T	PQIG00000000.1
97	Rhizobium sophorae CCBAU 03386T	JABFCN000000000.1
98	Rhizobium sophoriradicis CCBAU 03470T	Ga0196662
99	Rhizobium sp. 17-2069-2b	JAAMFA000000000.1
100	Rhizobium sp. 17-2069-2c	JAAMEZ000000000.1
101	Rhizobium sp. AC27/96	NZ_LXKN00000000.1
102	Rhizobium sp. AC44 96	NZ_LXKO00000000.1
103	Rhizobium sp. Y79/96	JAAMCR000000000.1
104	Rhizobium sullae IS123T	NZ_FWER00000000.1
105	Rhizobium tibeticum CCBAU 85039T	NZ_FNXB00000000.1
106	Rhizobium tropici CIAT 899T	NC_020059.1-NC_020062.1
107	Rhizobium tubonense CCBAU 85046T	PCDP00000000.1
108	Rhizobium tumorigenes 1078T
109	Rhizobium tumorigenes 932
110	Rhizobium vallis CCBAU 65647T	RJTH00000000.1
111	Rhizobium viscosum DSM 7307T	JADBEC000000000.1
112	Rhizobium yanglingense LMG 19592T	Ga0197320
113	Shinella granuli DSM 18401T	SLVX00000000.1
114	Shinella zoogloeoides PQ7T	QNUJ00000000.1
115	Sinorhizobium meliloti USDA1002T	WISX00000000.1
116	Sinorhizobium mexicanum ITTG R7T	NZ_CP041238.1-NZ_CP041241.1
117	Sinorhizobium sojae CCBAU 05684T	AJQT00000000.1
118	Xaviernesmea oryzae CGMCC 1.7048T	NZ_FOAM00000000.1
119	Xaviernesmea rhizosphaerae MH17T	MKIO00000000.1
