## Supplementary material for "Genomics of the “tumorigenes” clade of the family *Rhizobiaceae* and description of *Rhizobium rhododendri* sp. nov.": Table A2

### Sheet: Table S2
Table A2. Summary statistics of sequencing output
	Rhizobium rhododendri rho-6.2T			Rhizobium tumorigenes 1078T			Rhizobium tumorigenes 932
	PacBio RSII	Illumina NextSeq 500		PacBio RSII	Illumina NextSeq 500		PacBio RSII	Illumina NextSeq 500
Sequencing mode	Continuous long-read	Paired End 2×151 bp		Continuous long-read	Paired End 2×75 bp		Continuous long-read	Paired End 2×75 bp
Sequenced bases	847,184,025 bp	410,786,349 bp		1,488,091,617 bp	531,832,180 bp		1,391,971,375 bp	336,545,300 bp
Number of reads	110635	2×1,692,866		166544	2×3,593,690		139925	2×2,277,586
Max read length	34,190 bp	151 bp		45,461 bp	75 bp		46,528 bp	75 bp
Read N50	10,226 bp	151 bp		11,687 bp	75 bp		12,913 bp	75 bp
Genome coverage	141×	68×		241×	88×		229×	56×
