## Supplementary material for "Genomics of the “tumorigenes” clade of the family *Rhizobiaceae* and description of *Rhizobium rhododendri* sp. nov.": Table A3

### Sheet: Table S3
Table A3 Classification of replicons of strains from the "tumorigenes" clade. Replicon type was determined based on GC content and dinucleotide composition as described in the Materials and Methods. GC difference refers to the difference in GC content of the replicon relative to the GC content of the chromosome of the same strain. Dinucleotide relative abundance distance refers to the distance be…
Strain	Replicon type	Accession number	Topology	Size (bp)	GC content (%)	GC difference (%)	Dinucleotide relative abundance distance
Rhizobium rhododendri rho-6.2T	Chromosome		Circular	3709686	60.92	/	/
Rhizobium rhododendri rho-6.2T	Putative chromid 1		Circular	1530638	58.41	2.51	0.288378
Rhizobium rhododendri rho-6.2T	pTi6.2		Circular	381845	56.14	4.78	0.536231
Rhizobium rhododendri rho-6.2T	Putative chromid 2		Circular	336962	60.98	-0.06	0.21155
Rhizobium tumorigenes 1078T	Chromosome		Circular	3664408	60.77	/	/
Rhizobium tumorigenes 1078T	pRt1078		Circular	834411	57.79	2.98	0.433348
Rhizobium tumorigenes 1078T	pTi1078		Circular	439071	56.21	4.56	0.485538
Rhizobium tumorigenes 1078T	Putative chromid 1		Circular	432998	60.2	0.57	0.14326
Rhizobium tumorigenes 1078T	Putative chromid 2		Circular	304572	61.07	-0.3	0.223356
Rhizobium tumorigenes 1078T	Putative chromid 3		Circular	302267	60.24	0.53	0.167418
Rhizobium tumorigenes 932	Chromosome		Circular	3816680	60.66	/	/
Rhizobium tumorigenes 932	pRt932		Circular	756443	58.29	2.37	0.405834
Rhizobium tumorigenes 932	pTi932		Circular	430508	56.05	4.61	0.481765
Rhizobium tumorigenes 932	Putative chromid 1		Circular	339618	60.61	0.05	0.151223
Rhizobium tumorigenes 932	Putative chromid 2		Circular	319653	60.41	0.25	0.218593
Rhizobium tumorigenes 932	Putative chromid 3		Circular	304177	61.03	-0.37	0.235394
Rhizobium rhododendri B230/85	Chromosome	NZ_CP072156.1	Circular	3763763	60.8333	/	/
Rhizobium rhododendri B230/85	Putative chromid 1	NZ_CP072157.1	Circular	1557175	58.479	2.35423	0.278596
Rhizobium rhododendri B230/85	Putative chromid 2	NZ_CP072158.1	Circular	333441	61.0324	-0.199119	0.235969
Rhizobium rhododendri B230/85	pRrB230/85a	NZ_CP072159.1	Circular	226706	55.9522	4.88106	0.558964
Rhizobium rhododendri B230/85	pTiB230/85	NZ_CP072160.1	Circular	196592	55.8563	4.97698	0.48833
Rhizobium rhododendri B230/85	pRrB230/85b	NZ_CP072161.1	Circular	95290	58.9012	1.93202	0.32149
Rhizobium rhododendri K1/93	Chromosome	NZ_CP072146.1	Circular	3824120	60.7816	/	/
Rhizobium rhododendri K1/93	Putative chromid 1	NZ_CP072147.1	Circular	1800990	58.4002	2.38141	0.284598
Rhizobium rhododendri K1/93	pTiK1/93	NZ_CP072148.1	Circular	420487	56.1865	4.59505	0.49427
Rhizobium rhododendri K1/93	Putative chromid 2	NZ_CP072149.1	Circular	332678	61.0383	-0.256736	0.249362
Rhizobium rhododendri K1/93	pRrK1/93	NZ_CP072150.1	Circular	281888	57.5502	3.2314	0.417882
Rhizobium rhododendri K15/93	Chromosome	NZ_CP072151.1	Circular	3824132	60.7815	/	/
Rhizobium rhododendri K15/93	Putative chromid 1	NZ_CP072152.1	Circular	1800988	58.3995	2.38198	0.284764
Rhizobium rhododendri K15/93	pTiK15/93	NZ_CP072153.1	Circular	420652	56.1951	4.58633	0.494819
Rhizobium rhododendri K15/93	Putative chromid 2	NZ_CP072154.1	Circular	332678	61.0383	-0.256822	0.249425
Rhizobium rhododendri K15/93	pRrK15/93	NZ_CP072155.1	Circular	281888	57.5505	3.23096	0.41768
Rhizobium rhododendri L51/94	Chromosome	NZ_CP072141.1	Circular	3725842	60.905	/	/
Rhizobium rhododendri L51/94	Putative chromid 1	NZ_CP072142.1	Circular	1346697	58.8365	2.06855	0.235463
Rhizobium rhododendri L51/94	pRrL51/94	NZ_CP072143.1	Circular	364788	57.2231	3.68193	0.477525
Rhizobium rhododendri L51/94	Putative chromid 2	NZ_CP072144.1	Circular	335820	60.9973	-0.0922355	0.217428
Rhizobium rhododendri L51/94	pTiL51/94	NZ_CP072145.1	Circular	279225	55.8105	5.09448	0.592812
Rhizobium rhododendri B21/90	Chromosome	NZ_CP072162.1	Circular	3783181	60.8205	/	/
Rhizobium rhododendri B21/90	Putative chromid 1	NZ_CP072163.1	Circular	1709635	58.4631	2.35741	0.277855
Rhizobium rhododendri B21/90	pTiB21/90	NZ_CP072164.1	Circular	455093	56.2839	4.53666	0.493118
Rhizobium rhododendri B21/90	Putative chromid 2	NZ_CP072165.1	Circular	332684	61.0369	-0.216363	0.247548
Rhizobium rhododendri B21/90	pRrB21/90	NZ_CP072166.1	Circular	276662	57.5395	3.28101	0.435692
